# Caleosin 1 contributes to seed lipid droplet degradation by interaction with autophagy-related protein ATG8

**DOI:** 10.1101/2023.04.04.535563

**Authors:** Magdalena Miklaszewska, Krzysztof Zienkiewicz, Ewa Klugier-Borowska, Marcin Rygielski, Ivo Feussner, Agnieszka Zienkiewicz

## Abstract

Triacylglycerols (TAGs) accumulate in lipid droplets (LDs) of seed tissues to provide energy and carbon for seedling establishment. In the major route of LD degradation (lipolysis), TAGs are mobilized by lipases. However, LDs may be also degraded *via* lipophagy, a type of selective autophagy, which mediates LDs delivery to vacuoles or lysosomes. The exact mechanism of this process in plants still remains unresolved. Here, we provide evidence that during *Arabidopsis thaliana* seed germination, LDs are degraded by microlipophagy and that this process requires caleosin 1 (CLO1), a LD surface protein. We show co-localization of autophagy-related protein 8b (ATG8b) and LDs during seed germination and localization of lipidated ATG8 (ATG8-PE) to the LD fraction. We further demonstrate that CLO1, CLO2 and CLO3 interact with ATG8 proteins *via* their ATG8-interacting motifs (AIMs). Deletion of AIM localized directly before the proline knot disrupts CLO1 interaction with ATG8b, suggesting the essential role of this region in the interaction between the two proteins. Collectively, we provide new insights into the molecular mechanisms governing the interaction of LDs with the autophagy machinery in plant cells, contributing to understanding of the role of structural LD proteins in lipid mobilization.
