## Supplemental DataSet 1 and 2 for "Caleosin 1 contributes to seed lipid droplet degradation by interaction with autophagy-related protein ATG8": Supplemental Dataset 1_Miklaszewska et al., 2022.xlsx

### Sheet: Figure 1 Dataset
Mature seed
	mol%									mol%									mol%									mol%
	16:0|	18:0|	18:1 |	18:2|	18:3|	20:0|	20:1I			16:0|	18:0|	18:1 |	18:2|	18:3|	20:0|	20:1I			16:0|	18:0|	18:1 |	18:2|	18:3|	20:0|	20:1I			16:0|	18:0|	18:1 |	18:2|	18:3|	20:0|	20:1I
Col-0	9.02583	3.44014	13.3724	31.9286	21.6391	2.08484	18.5091		clo1	8.66252	3.54734	15.9689	32.42	20.3451	2.16375	16.8923		clo2	8.83921	3.9129	14.4233	31.2704	21.3172	2.51204	17.7249		clo1 clo2	8.50681	3.6557	16.1227	31.8987	21.1046	2.19733	16.5142
Col-0	8.75857	3.676	14.787	30.9604	20.663	2.12724	19.0279		clo1	8.78702	3.60775	15.7766	31.8299	21.3162	2.20763	16.4749		clo2	8.48895	3.72595	15.3443	31.138	21.1423	2.19961	17.9609		clo1 clo2	8.63976	3.62706	15.8545	31.9048	21.4777	2.0796	16.4165
Col-0	8.74043	3.93493	14.6446	31.2951	20.8352	2.1913	18.3584		clo1	8.50904	3.55455	16.7848	32.5162	19.2408	2.22738	17.1673		clo2	9.55274	4.08903	13.8492	32.0354	20.7684	2.33901	17.3662		clo1 clo2	8.35986	3.53933	15.9989	31.6472	21.6809	2.06905	16.7047
Col-0	9.6472	3.59442	12.5109	33.7368	20.8711	2.24741	17.3921		clo1	8.80212	3.58896	15.9663	32.5366	19.8987	2.2118	16.9954		clo2	9.22483	3.59117	13.746	32.1595	21.6127	2.16833	17.4974		clo1 clo2	8.55053	3.52549	16.3259	31.6999	21.5105	2.06483	16.3229
Col-0	9.03607	3.60579	13.9509	31.6003	20.9436	2.20102	18.6623		clo1	8.74028	3.5347	15.8756	32.5794	21.1157	2.09611	16.0582		clo2	9.18716	3.69627	14.0923	31.8344	21.1939	2.26302	17.7329		clo1 clo2	8.63415	3.55079	15.8609	32.2427	21.1381	2.11452	16.4589
Col-0	9.2328	3.63808	13.781	32.1981	20.9862	2.24173	17.9221		clo1	8.99975	3.54304	15.5146	32.7506	20.0389	2.24642	16.9067		clo2	9.11894	3.68537	13.708	32.5096	21.1387	2.23568	17.6037		clo1 clo2	8.6328	3.55834	16.2514	32.1609	21.4289	2.03957	15.9281
Mean	9.07348	3.64823	13.8411	31.9532	20.9897	2.18226	18.312		Mean	8.75012	3.56272	15.9811	32.4388	20.3259	2.19218	16.7492		Mean	9.06864	3.78345	14.1939	31.8246	21.1955	2.28628	17.6477		Mean	8.55398	3.57612	16.0691	31.9257	21.3901	2.09415	16.3909
SD	0.30776	0.147801	0.76868	0.893044	0.307821	0.058785	0.528258		SD	0.148474	0.0264322	0.390902	0.289728	0.712658	0.0497385	0.372697		SD	0.332668	0.167149	0.568906	0.483809	0.250798	0.114217	0.189319		SD	0.0999325	0.0479612	0.180909	0.218134	0.205466	0.0512198	0.237275

### Sheet: Figure S3-S4 Dataset
	Data
	Supplemental Figure S3
	Supplemental Figure S4
Long Day Conditions (16h light/8h dark)
24 h of seed germination
	mol%									mol%									mol%									mol%
	16:0|	18:0|	18:1 |	18:2|	18:3|	20:0|	20:1I			16:0|	18:0|	18:1 |	18:2|	18:3|	20:0|	20:1I			16:0|	18:0|	18:1 |	18:2|	18:3|	20:0|	20:1I			16:0|	18:0|	18:1 |	18:2|	18:3|	20:0|	20:1I
Col-0	9.35646	3.78735	11.8931	34.1977	21.4183	2.46662	16.8805		clo1	8.23765	3.76702	16.2703	31.6513	21.8283	2.18282	16.0626		clo2	8.63316	3.5423	14.6988	32.6185	21.1526	2.76769	16.5869		clo1 clo2	8.78012	3.52986	14.4014	32.7777	21.0606	2.70617	16.7442
Col-0	9.13473	3.53045	12.508	31.4883	22.3779	2.98469	17.9759		clo1	8.90607	3.64914	14.2547	31.0766	22.9301	2.09648	17.0869		clo2	8.54356	3.66834	15.1402	32.0993	20.8273	2.53516	17.1861		clo1 clo2	8.48699	3.52888	15.1633	31.8856	22.208	2.09588	16.6314
Col-0	9.08308	3.71755	13.1333	32.912	21.2928	2.25229	17.609		clo1	8.5927	4.01672	15.4724	31.0368	20.857	2.83097	17.1935		clo2	8.48457	3.54886	15.3775	31.6925	21.2472	2.41289	17.2365		clo1 clo2	8.41664	3.53173	15.5578	31.9548	22.4593	2.11342	15.9664
Col-0	9.12459	3.53842	13.2933	31.5969	22.1463	2.23651	18.0639		clo1	8.81506	4.0056	15.3854	31.6552	20.6483	2.91131	16.5792		clo2	9.15874	3.91149	13.5801	31.416	22.2156	2.72528	16.9927		clo1 clo2	8.59836	3.72819	15.9639	31.2853	22.136	2.26865	16.0196
Col-0	9.37171	3.48949	13.0059	32.0662	21.7691	2.09844	18.1991		clo1	8.88324	3.54002	15.3233	32.2675	20.9325	2.32176	16.7316		clo2	9.01643	3.58342	13.7834	31.7327	22.2452	2.20841	17.4304		clo1 clo2	8.49194	3.48093	15.9806	31.597	22.2054	2.06914	16.175
Col-0	9.71712	5.42355	12.6863	30.7212	20.321	4.06197	17.069		clo1	8.62315	3.47898	15.8019	31.9157	21.3794	2.13358	16.6673		clo2	9.21723	3.67514	13.8567	31.9071	21.4485	2.28005	17.6153		clo1 clo2	8.67122	3.49123	15.528	32.0741	22.1202	2.06915	16.0462
Mean	9.29795	3.91447	12.7533	32.1637	21.5542	2.68342	17.6329		Mean	8.67631	3.74291	15.418	31.6005	21.4293	2.41282	16.7202		Mean	8.84228	3.65492	14.4061	31.911	21.5227	2.48825	17.1747		Mean	8.57421	3.54847	15.4325	31.9291	22.0316	2.2204	16.2638
SD	0.218873	0.683344	0.46626	1.12286	0.668702	0.678966	0.501466		SD	0.229892	0.209831	0.611027	0.436281	0.77444	0.332309	0.368245		SD	0.297765	0.126137	0.700014	0.378729	0.532954	0.209686	0.327123		SD	0.123558	0.0828139	0.539031	0.459792	0.448303	0.227672	0.308019
48 h of seed germination
	mol%									mol%									mol%									mol%
	16:0|	18:0|	18:1 |	18:2|	18:3|	20:0|	20:1I			16:0|	18:0|	18:1 |	18:2|	18:3|	20:0|	20:1I			16:0|	18:0|	18:1 |	18:2|	18:3|	20:0|	20:1I			16:0|	18:0|	18:1 |	18:2|	18:3|	20:0|	20:1I
Col-0	9.06727	3.31643	11.2523	30.191	27.3986	1.80511	16.9693		clo1	8.59409	3.2178	12.8203	30.5662	26.3471	1.94052	16.514		clo2	9.21873	3.39995	11.6481	30.5346	26.2929	1.95426	16.9514		clo1 clo2	8.15908	3.15012	13.6402	29.3374	28.5074	1.69063	15.5151
Col-0	9.83775	3.42944	10.4046	31.2042	26.6092	1.88559	16.6291		clo1	8.22259	3.30277	13.9289	30.5399	25.3002	1.98921	16.7165		clo2	8.73685	3.47612	12.7934	29.4343	27.7462	1.89919	15.914		clo1 clo2	8.60672	3.15371	12.7344	30.3405	27.6881	1.83954	15.637
Col-0	8.69377	3.30422	11.864	29.3424	27.0553	1.86635	17.8741		clo1	8.79786	3.42771	13.3557	30.9794	25.4191	1.9339	16.0863		clo2	9.00041	3.43034	11.8453	29.6977	27.1346	2.02234	16.8693		clo1 clo2	8.03481	3.2396	13.7464	29.5672	27.7868	1.7371	15.8881
Col-0	9.04571	3.2613	12.0254	30.7123	25.4391	2.03862	17.4777		clo1	8.29959	3.29311	14.6361	31.2453	23.7282	2.06131	16.7364		clo2	8.90794	3.46784	12.432	30.7428	25.5545	2.08445	16.8105		clo1 clo2	8.16296	3.25144	13.6202	30.0673	27.8327	1.8434	15.2219
Col-0	8.99155	3.442	13.1127	30.4346	24.196	2.10548	17.7176		clo1	8.43304	3.36335	13.9669	30.9651	24.4916	2.02606	16.7539		clo2	8.81474	3.29861	12.4883	30.3145	26.2504	1.98592	16.8474		clo1 clo2	8.59857	3.14498	13.244	30.3229	27.3696	1.83448	15.4856
Col-0	8.80812	3.33389	12.0151	30.3278	26.0143	2.11369	17.3871		clo1									clo2	8.9371	3.33302	12.4724	30.6859	26.0344	1.99416	16.543		clo1 clo2	8.45685	3.13955	13.051	30.59	27.1722	1.87966	15.7107
Mean	9.07403	3.34788	11.779	30.3687	26.1188	1.96914	17.3425		Mean	8.46944	3.32095	13.7416	30.8592	25.0572	1.9902	16.5614		Mean	8.93596	3.40098	12.2799	30.235	26.5022	1.99006	16.6559		Mean	8.3365	3.1799	13.3394	30.0375	27.7261	1.80414	15.5764
SD	0.366567	0.0659512	0.823472	0.563786	1.07436	0.12163	0.42657		SD	0.207127	0.070629	0.61379	0.26928	0.887691	0.0489513	0.252866		SD	0.152337	0.0659263	0.399043	0.497841	0.727029	0.0570448	0.355107		SD	0.22686	0.0467306	0.363629	0.445496	0.4205	0.0668283	0.206767
72 h of seed germination
	mol%									mol%									mol%									mol%
	16:0|	18:0|	18:1 |	18:2|	18:3|	20:0|	20:1I			16:0|	18:0|	18:1 |	18:2|	18:3|	20:0|	20:1I			16:0|	18:0|	18:1 |	18:2|	18:3|	20:0|	20:1I			16:0|	18:0|	18:1 |	18:2|	18:3|	20:0|	20:1I
Col-0	10.3891	2.59483	8.27107	29.8116	35.385	1.48979	12.0586		clo1	10.5541	2.88156	9.84923	30.5524	32.994	1.55466	11.614		clo2	11.3153	2.63995	8.17699	29.5	37.0115	1.3613	9.99503		clo1 clo2	10.4537	2.78453	9.42328	31.4599	34.2733	1.41691	10.1884
Col-0	10.0291	2.96847	9.61188	30.0796	31.4086	1.79339	14.1089		clo1	10.1355	2.70934	10.0439	30.8493	32.7695	1.55274	11.9398		clo2	10.9086	2.73098	8.45395	29.8272	35.4012	1.48202	11.1961		clo1 clo2	10.3272	2.62693	9.45791	30.471	35.2282	1.29034	10.5984
Col-0	10.3637	2.61519	8.49123	29.3066	34.808	1.54261	12.8726		clo1	10.2926	2.8692	9.27755	30.1918	34.1776	1.57615	11.6151		clo2	10.9231	2.58135	7.58457	29.2421	37.613	1.37704	10.6788		clo1 clo2	10.2438	2.67442	10.0869	30.316	34.6822	1.32442	10.6722
Col-0	10.609	2.60663	8.04769	29.0252	35.9218	1.49709	12.2926		clo1	9.95938	2.86371	9.52546	29.9867	35.2125	1.3874	11.0648		clo2	10.6593	2.66786	9.09124	29.7308	34.5066	1.38046	11.9638		clo1 clo2	9.72963	2.72086	10.1432	30.9019	33.8755	1.41858	11.2104
Col-0	10.6092	2.66536	8.66555	29.7324	34.0712	1.575	12.6814		clo1	10.2342	3.31606	9.2627	29.7794	34.996	1.3421	11.0696		clo2	11.3072	2.51922	7.34748	28.3602	39.1359	1.22955	10.1005		clo1 clo2	11.4481	2.45424	6.69467	28.063	41.9419	1.00129	8.39683
Col-0	9.88446	2.79237	9.66972	29.5774	32.8489	1.6443	13.5828		clo1	10.3356	3.18352	10.2681	30.1258	32.1615	1.66223	12.2631		clo2	12.3172	2.378	6.28555	26.9804	41.8967	1.08028	9.06181		clo1 clo2	10.5634	3.08248	9.35487	30.5575	34.2644	1.3729	10.8045
Mean	10.3141	2.70714	8.79286	29.5888	34.0739	1.59036	12.9328		Mean	10.2519	2.97056	9.70449	30.2476	33.7185	1.51255	11.5944		Mean	11.2384	2.58623	7.8233	28.9401	37.5942	1.31844	10.4993		Mean	10.461	2.72391	9.19348	30.2949	35.7109	1.30407	10.3118
SD	0.273219	0.134456	0.629073	0.343638	1.54257	0.104452	0.712589		SD	0.18231	0.20919	0.379329	0.355928	1.14924	0.111469	0.432673		SD	0.535118	0.114293	0.892427	0.999463	2.43484	0.129418	0.925748		SD	0.513936	0.190103	1.1614	1.06516	2.81793	0.143098	0.907793
96 h of seed germination
	mol%									mol%									mol%									mol%
	16:0|	18:0|	18:1 |	18:2|	18:3|	20:0|	20:1I			16:0|	18:0|	18:1 |	18:2|	18:3|	20:0|	20:1I			16:0|	18:0|	18:1 |	18:2|	18:3|	20:0|	20:1I			16:0|	18:0|	18:1 |	18:2|	18:3|	20:0|	20:1I
Col-0	12.4769	2.2504	7.04981	27.4425	37.3502	1.67698	11.7531		clo1	12.4769	2.2504	7.04981	27.4425	37.3502	1.67698	11.7531		clo2	12.4406	2.34416	6.04795	27.2026	42.1079	1.13693	8.71991		clo1 clo2	13.1624	2.29178	7.05372	27.3064	42.201	0	7.98471
Col-0	13.8124	1.95874	6.62205	27.6673	39.444	0	10.4955		clo1	13.8124	1.95874	6.62205	27.6673	39.444	0	10.4955		clo2	13.4559	2.7554	7.09952	27.9216	39.3402	1.28952	8.13788		clo1 clo2	13.0637	0	5.89627	27.0216	46.0912	0	7.92717
Col-0	13.4184	0	5.38708	26.6785	45.836	0	8.68007		clo1	11.7047	2.47644	8.47714	28.6166	38.0064	1.35039	9.36831		clo2	13.3592	2.37451	6.96852	26.6728	40.3046	1.22762	9.09271		clo1 clo2	13.6086	1.70369	5.79793	26.2382	45.0816	0	7.56996
Col-0	12.1679	2.4166	6.65466	28.5342	37.9945	1.74938	10.4827		clo1	12.5148	2.55878	7.9814	28.9492	36.9497	1.4404	9.60578		clo2	13.252	0	5.97489	27.9164	43.9266	0	8.93008		clo1 clo2	11.9609	2.56868	7.28376	29.3927	38.9189	1.21628	8.65875
Col-0	11.9813	2.60757	6.61254	27.6798	39.7672	1.30676	10.0448		clo1	12.0011	2.3656	7.60089	27.5312	39.9552	1.23149	9.31456		clo2	13.0154	1.94394	6.95059	27.1559	41.3503	0	9.5839		clo1 clo2	10.4107	2.61829	9.17224	30.0468	35.379	1.37711	10.9959
Col-0	12.045	2.69674	7.40909	28.3102	37.5691	1.35465	10.6152		clo1									clo2	12.844	2.21315	7.74588	28.1864	38.5286	0	10.482		clo1 clo2	11.7262	2.49913	8.18759	28.388	38.4884	1.27787	9.43284
Mean	12.6503	1.98834	6.62254	27.7187	39.6602	1.01463	10.3452		Mean	12.502	2.32199	7.54626	28.0414	38.3411	1.13985	10.1075		Mean	13.0612	1.93853	6.79789	27.5093	40.9264	0.609013	9.15774		Mean	12.3221	1.94693	7.23192	28.0656	41.0267	0.64521	8.76156
SD	0.70914	0.921206	0.622993	0.602404	2.90635	0.734673	0.909171		SD	0.721747	0.209236	0.657191	0.61869	1.17062	0.588356	0.925799		SD	0.34531	0.899558	0.616691	0.5343	1.79021	0.610622	0.732922		SD	1.08398	0.922935	1.19393	1.34139	3.79152	0.646909	1.16713
Continious Dark (24h Dark)
24 h of seed germination
	mol%									mol%									mol%									mol%
	16:0|	18:0|	18:1 |	18:2|	18:3|	20:0|	20:1I			16:0|	18:0|	18:1 |	18:2|	18:3|	20:0|	20:1I			16:0|	18:0|	18:1 |	18:2|	18:3|	20:0|	20:1I			16:0|	18:0|	18:1 |	18:2|	18:3|	20:0|	20:1I
Col-0	9.43949	3.4406	12.7162	32.16	22.359	2.03843	17.8463		clo1	9.16507	4.10309	15.3308	31.6507	20.6777	2.79989	16.2727		clo2	9.31291	3.9068	13.8613	31.8126	21.9336	2.34404	16.8287		clo1 clo2	8.63355	3.41871	15.2134	31.9445	22.7245	1.99028	16.0751
Col-0	9.32106	3.6154	13.4179	31.8511	21.6333	2.21789	17.9433		clo1	8.90671	3.41597	15.3299	32.4928	21.1734	2.14001	16.5413		clo2	9.15031	3.59402	13.841	31.6768	22.1033	2.12321	17.5114		clo1 clo2	9.03769	4.39262	14.941	31.9748	21.3234	3.33979	14.9906
Col-0	9.37892	3.60948	13.083	32.083	21.8079	2.20643	17.8313		clo1	9.10717	3.46966	15.2315	32.5086	21.0663	2.15147	16.4653		clo2	9.26738	4.26979	13.7725	31.0634	21.7777	2.85728	16.992		clo1 clo2	9.02208	3.64434	14.8916	32.1653	22.2138	2.38908	15.6738
Col-0	9.59077	3.8638	12.9291	31.5385	22.0941	2.43519	17.5486		clo1	8.99127	3.44368	15.3699	32.5275	21.3495	1.99652	16.3216		clo2	9.27917	3.71732	13.904	32.0414	21.9061	2.18275	16.9693		clo1 clo2	8.70854	3.58012	15.7964	31.5177	22.211	2.10954	16.0767
Col-0	9.49815	3.53485	12.8292	32.0643	22.0721	2.20151	17.7998		clo1	9.07551	3.55684	15.0751	32.3755	21.218	2.26001	16.4391		clo2	9.1389	3.60833	14.1534	31.9197	21.8815	2.14282	17.1553		clo1 clo2	8.80349	3.60446	15.8068	31.9185	22.3814	2.05157	15.4338
Col-0	9.4088	3.6997	13.3324	31.7806	21.9067	2.21439	17.6575		clo1	9.26913	3.54881	15.1831	32.1813	21.2648	2.17661	16.3762		clo2	9.36618	3.7591	13.9178	32.1909	21.6156	2.2307	16.9197		clo1 clo2	8.84609	3.67095	16.3605	31.0241	22.1293	2.03781	15.9312
Mean	9.43953	3.62731	13.0513	31.9129	21.9788	2.21897	17.7711		Mean	9.08581	3.58967	15.2534	32.2894	21.1249	2.25409	16.4027		Mean	9.25247	3.80923	13.9083	31.7841	21.8696	2.31347	17.0627		Mean	8.84191	3.71853	15.5016	31.7575	22.1639	2.31968	15.6969
SD	0.0865684	0.132312	0.255273	0.213862	0.231049	0.115347	0.130517		SD	0.116522	0.235312	0.102178	0.309046	0.217738	0.256198	0.090044		SD	0.0825164	0.230676	0.119298	0.360986	0.148971	0.253616	0.22316		SD	0.149156	0.312044	0.530286	0.380749	0.423067	0.474243	0.38961
48 h of seed germination
	mol%									mol%									mol%									mol%
	16:0|	18:0|	18:1 |	18:2|	18:3|	20:0|	20:1I			16:0|	18:0|	18:1 |	18:2|	18:3|	20:0|	20:1I			16:0|	18:0|	18:1 |	18:2|	18:3|	20:0|	20:1I			16:0|	18:0|	18:1 |	18:2|	18:3|	20:0|	20:1I
Col-0	9.95319	3.49834	11.8236	31.3139	24.0613	2.04473	17.305		clo1	8.89907	3.32682	14.071	32.2216	23.0581	2.04355	16.3798		clo2	9.31906	3.33308	12.8408	31.5289	24.2597	1.95558	16.7628		clo1 clo2	8.63309	3.19407	14.3178	31.5285	24.8217	1.89468	15.6102
Col-0	9.87603	3.19937	11.4883	31.8682	24.9156	1.87401	16.7784		clo1	8.9385	3.23893	14.4188	32.0955	23.1361	2.00267	16.1696		clo2	9.57858	3.421	12.2803	31.7674	24.4574	2.06992	16.4255		clo1 clo2	8.55094	3.21554	14.7938	31.6043	24.6349	1.85803	15.3426
Col-0	9.63457	3.29011	12.3197	31.3569	24.2028	1.99508	17.2008		clo1	8.85307	3.17887	13.9395	32.3522	23.4276	1.98402	16.2646		clo2	9.56789	3.39576	12.5703	31.4532	24.5953	2.07179	16.3457		clo1 clo2	8.43629	3.06616	14.2307	31.7114	25.2822	1.77683	15.4965
Col-0	9.96797	3.34622	12.749	30.5911	23.5487	1.99445	17.8026		clo1	9.01357	3.4008	14.479	32.1705	22.6225	2.07126	16.2424		clo2	9.94393	3.50309	12.2899	30.9769	24.5292	2.00804	16.7489		clo1 clo2	9.11602	3.36929	14.4361	30.9237	24.4218	1.95385	15.7792
Col-0	9.89299	3.34062	12.4783	30.6467	23.7765	1.96614	17.8987		clo1	8.87232	3.31698	14.8474	31.3718	23.0203	2.00248	16.5688		clo2	9.61959	3.37558	12.5519	31.1801	24.3618	1.97232	16.9388		clo1 clo2	8.90487	3.36383	14.7439	31.0427	24.2083	1.95718	15.7792
Col-0	9.79101	3.38115	12.1137	30.9416	23.9961	2.04647	17.7301		clo1	9.09344	3.42066	14.8486	32.0863	22.2502	2.10428	16.1965		clo2	9.2012	3.45978	13.0197	30.7013	24.2186	2.06225	17.3371		clo1 clo2	8.85665	3.34613	15.1991	31.2041	24.1722	1.87748	15.3443
Mean	9.85262	3.34263	12.1621	31.1197	24.0835	1.98682	17.4526			8.94499	3.31384	14.434	32.0496	22.9191	2.03471	16.3036			9.53838	3.41471	12.5921	31.268	24.4037	2.02332	16.7598			8.74964	3.25917	14.6202	31.3358	24.5902	1.88634	15.5587
SD	0.124049	0.0990236	0.456122	0.48768	0.467985	0.0635489	0.43317			0.0923285	0.0927131	0.379813	0.346037	0.417296	0.0466645	0.148896			0.258978	0.0607205	0.295089	0.391261	0.149726	0.051883	0.360204			0.253392	0.121688	0.362669	0.323527	0.420302	0.0671085	0.1982
72 h of seed germination
	mol%									mol%									mol%									mol%
	16:0|	18:0|	18:1 |	18:2|	18:3|	20:0|	20:1I			16:0|	18:0|	18:1 |	18:2|	18:3|	20:0|	20:1I			16:0|	18:0|	18:1 |	18:2|	18:3|	20:0|	20:1I			16:0|	18:0|	18:1 |	18:2|	18:3|	20:0|	20:1I
Col-0	10.4088	3.15505	10.9342	32.7415	24.5131	1.92815	16.3192		clo1	10.2102	3.06692	12.512	32.6659	24.5627	1.84099	15.1413		clo2	12.2038	3.1411	10.5189	32.3398	25.4397	1.75176	14.6049		clo1 clo2	10.2309	2.99136	13.0199	31.87	26.2412	1.67007	13.9765
Col-0	10.8308	3.0651	10.4657	32.434	25.411	1.84976	15.9437		clo1	9.8359	3.00617	12.8591	32.7422	24.3834	1.84387	15.3294		clo2	10.914	3.19585	11.5822	32.1305	25.1858	1.83052	15.1611		clo1 clo2	10.3605	2.92617	12.2459	32.5297	26.5114	1.68118	13.745
Col-0	10.0276	3.07106	11.1688	32.4665	25.1698	1.82837	16.2679		clo1	9.55751	3.04805	12.8903	32.2522	24.789	1.86645	15.5965		clo2	10.1225	3.14444	11.6008	31.9029	25.7311	1.82906	15.6691		clo1 clo2	9.5545	3.04981	13.1982	32.2098	25.6893	1.76777	14.5306
Col-0	10.2136	3.09715	10.9341	32.155	25.3957	1.87096	16.3335		clo1	10.959	3.07954	12.2698	32.3641	24.7171	1.81214	14.7984		clo2	10.5697	3.51741	10.7845	32.739	25.5608	1.87365	14.955		clo1 clo2	9.99927	3.18029	13.5053	31.9761	25.5051	1.80674	14.0272
Col-0	9.8637	3.13582	10.9995	32.3881	24.8231	1.95528	16.8345		clo1	10.4188	3.02498	12.5319	32.6482	24.6291	1.80843	14.9386		clo2	9.18953	3.08822	14.329	31.4749	25.2722	1.74659	14.8996		clo1 clo2	11.5068	3.10842	10.7908	32.0195	25.7603	1.81472	14.9995
Col-0	10.015	3.29749	10.4473	32.3679	25.4086	2.04707	16.4165		clo1	10.1631	3.00147	12.5479	32.6096	24.9056	1.82807	14.9444		clo2	10.4603	3.09044	12.7321	32.0063	25.8101	1.71339	14.1873		clo1 clo2	10.1135	3.19818	11.2808	32.4492	25.3712	1.86824	15.719
Mean	10.2266	3.13695	10.8249	32.4255	25.1202	1.91327	16.3525		Mean	10.1908	3.03786	12.6018	32.547	24.6645	1.83332	15.1247		Mean	10.5766	3.19624	11.9246	32.0989	25.5	1.79083	14.9128		Mean	10.2942	3.07571	12.3402	32.1757	25.8464	1.76812	14.4996
SD	0.320032	0.0787311	0.272116	0.172979	0.342288	0.0740718	0.262085		SD	0.441649	0.0293839	0.214289	0.176441	0.166836	0.0198486	0.2703		SD	0.904187	0.148174	1.28656	0.388397	0.226388	0.0568286	0.457666		SD	0.598011	0.0975977	1.00728	0.244574	0.402615	0.0717164	0.683594
96 h of seed germination
	mol%									mol%									mol%									mol%
	16:0|	18:0|	18:1 |	18:2|	18:3|	20:0|	20:1I			16:0|	18:0|	18:1 |	18:2|	18:3|	20:0|	20:1I			16:0|	18:0|	18:1 |	18:2|	18:3|	20:0|	20:1I			16:0|	18:0|	18:1 |	18:2|	18:3|	20:0|	20:1I
Col-0	14.2954	2.94236	8.57251	34.2276	26.1485	1.51919	12.2946		clo1	12.3651	2.85567	10.7442	34.2685	25.4419	1.60003	12.7246		clo2	16.3203	2.99343	8.30286	34.8241	26.2004	1.27825	10.0807		clo1 clo2	11.8526	3.06359	11.681	33.5791	25.7719	1.63933	12.4124
Col-0	12.7767	3.12384	9.74346	33.5687	24.79	1.88067	14.1167		clo1	11.739	2.90747	10.9737	33.6304	25.9204	1.6944	13.1346		clo2	13.2414	3.08927	9.54343	33.1031	26.1495	1.6823	13.191		clo1 clo2	11.7267	2.8993	11.2307	33.7824	26.7464	1.23606	12.3785
Col-0	12.8798	3.08285	9.70436	34.3592	24.4507	1.73897	13.7841		clo1	13.4345	2.79697	10.4496	34.613	25.458	1.52421	11.7237		clo2	13.4101	2.93863	9.32753	33.1904	26.934	1.56953	12.6298		clo1 clo2	11.6778	3.00699	11.7532	33.4841	25.7726	1.50705	12.7983
Col-0	13.2506	2.75146	8.58169	35.5946	26.5989	1.53577	11.6869		clo1	13.9141	2.8054	10.2182	34.8525	25.4757	1.43565	11.2984		clo2	12.3954	3.17888	10.0186	32.9025	25.8409	1.95563	13.708		clo1 clo2	12.2029	2.88017	11.1205	34.3257	26.0316	1.18022	12.2589
Col-0	15.1127	3.01668	7.97796	34.6604	26.5188	1.35115	11.3623		clo1	10.9082	3.00328	11.6545	33.658	24.8248	1.857	14.0941		clo2	12.1393	3.07396	10.3156	33.2054	25.5724	1.75214	13.9412		clo1 clo2	11.6235	3.21338	11.0942	33.5007	26.6077	1.58732	12.3733
Col-0	11.7211	3.18122	9.87814	33.5367	25.2248	1.92935	14.5288		clo1	11.2319	2.93009	11.6035	33.3164	25.7653	1.69422	13.4586		clo2	13.1459	3.1526	9.62752	33.2223	26.4122	1.59958	12.8399		clo1 clo2
Mean	13.3394	3.0164	9.07635	34.3245	25.6219	1.65918	12.9622			12.2655	2.88315	10.9406	34.0565	25.481	1.63425	12.739			13.4421	3.07113	9.52258	33.408	26.1849	1.63957	12.7318			11.8167	3.01269	11.3759	33.7344	26.186	1.43	12.4443
SD	1.09646	0.140713	0.728847	0.698626	0.842418	0.207416	1.23115			1.10166	0.072404	0.540323	0.55922	0.343168	0.135127	0.967549			1.36661	0.0838422	0.63404	0.642478	0.429679	0.204716	1.26998			0.207436	0.121094	0.283239	0.314121	0.41425	0.186819	0.184434

### Sheet: Figure 7 DataSet
	Caleosins + ATG8b										Caleosins + ATG8h
		CLO1+ATG8b	OLE1+ATG8b		CLO2+ATG8b	OLE1+ATG8b*		CLO3+ATG8b	OLE1+ATG8b*			CLO1+ATG8h	CLO2+ATG8h	CLO3+ATG8h	OLE1+ATG8h
		3461521	2840584		1247210	2238104		4651885	4148283			1925524	881509	884801	1583789
		2049193	3432856		1335019	2524419		3897171	4859500			1560778	979753	1239215	1524397
		2650792	3483807		957736	3274861		2995578	5491297			2618269	772225	1415883	1991770
		2399741	2463653		1137348	2948808		4522926	4304091			1636094	624980	736064	3013741
			3153028												2153731
			3129451												2006323
			2395324												1993302
			3668689
	mean	2.64031e+06	3070924	mean	1.16933e+06	2746548	mean	4016890	4.70079e+06		mean	1.93517e+06	814617	1.06899e+06	2.03815e+06
	SD	600497	470141	SD	162597	457486	SD	756461	609022		SD	481779	152210	313090	490017
	n	4	8	n	4	4	n	4	4		n	4	4	4	7
	Caleosins + NubG (negative control)										Calosins + NubWT (positive control)
		CLO1+NubG	CLO2+NubG	CLO3+NubG	OLE1+NubG							CLO1+NubWT	CLO2+NubWT	CLO3+NubWT	OLE1+NubWT
		17535	13809	203071	94738							7546398	5137261	8275923	5161305
		17715	6072	106385	56605							9990444	4877835	7861438	6375414
		8638	12931	192190	121881							7822884	6016598	7797209	7552173
		16008	10444	311086	37662							9224715	4316841	7765956	6959260
	mean	14974	10814	203183	77721.5						mean	8.64611e+06	5.08713e+06	7.92513e+06	6512038
	SD	4292.86	3467.72	83932.1	37816.6						SD	1.15889e+06	707949	237215	1.02063e+06
	n	4	4	4	4						n	4	4	4	4
	*for CLO2+ATG8b and CLO3+ATG8b seperate OLE1+ATG8b controls were used
	n= number of replicates

### Sheet: Figure 8 DataSet 
		CLO1 variants + ATGb							CLO1 variants + NubG (negative control)
		CLO1	CLO1-AIM1	CLO1-AIM2	CLO1-AIM/AIM2	CLO1-Nterm	CLO1-Cterm			CLO1	CLO1-AIM1	CLO1-AIM2	CLO1-AIM/AIM2	CLO1-Nterm	CLO1-Cterm
		1333959	65933	1153371	115059	1570843	1364106			9152	13701	14994	20271	5757	52280
		1542269	65073	473343	131725	1102782	454553			7684	5496	29757	17954	7706	21880
		1701258	108450	710498	44863	732950	426392			17535	6626	15895	8458	6585	3812
		1395504	201950	808037	47771	817053	312935			17715	5010	19338	27962	9899	4474
		1537429	126675	756436	94751	1038830	510808			8638
		1509651	105759	1756741	165901	958492	848200			16008
		2093681	257727	994611	76621		438537		mean	12788.7	7708.25	19996	18661.2	7486.75	20611.5
		1243178	212739	1119010	140898		1546448		SD	4768.05	4052.12	6771.22	8035.38	1795.57	22709.4
		1748644	130520	918301	44447				n	6	4	4	4	4	4
		1931691	193291	932521	133121
		1567675	255657	1284977
		1565267
		1976366							CLO1 variants + NubWT (positive control)
		1897201								CLO1	CLO1-AIM1	CLO1-AIM2	CLO1-AIM/AIM2	CLO1-Nterm	Clo1-Cterm
		2052532								5736410	1516401	3779570	4163879	4937256	2892218
		1529036								6167895	890148	4433809	3599880	5406641	3572135
		1141223								6231151	1708417	3788406	5695148	7252146	3006246
		1511070								6654551	1572037	4748954	4979129	4661891	3107881
		1038943								4523991
		1032979								5693319
	mean	1.56748e+06	156707	991622	99515.7	1036825	737747		mean	5.83455e+06	1.42175e+06	4.18768e+06	4609509	5.56448e+06	3144620
	SD	317639	70476.9	340498	44436.9	295400	471647		SD	733206	363466	483591	918907	1.16636e+06	298314
	n	20	11	11	10	6	8		n	6	4	4	4	4	4
	n= number of replicates
